# Intercellular CRISPR Screens Enhance the Discovery of Cancer Immunotherapy Targets

**DOI:** 10.1101/2022.03.03.482805

**Authors:** Soorin Yim, Woochang Hwang, Namshik Han, Doheon Lee

**Affiliations:** Department of Bio and Brain Engineering, KAIST, Daejeon, Republic of Korea; Bio-Synergy Research Center, Daejeon, Republic of Korea; Milner Therapeutics Institute, University of Cambridge, Cambridge, UK; Cambridge Centre for AI in Medicine, Department of Applied Mathematics and Theoretical Physics, University of Cambridge, Cambridge, UK

**Keywords:** intercellular interactions, ligand-receptor interactions, cell-cell communication, target discovery, immune checkpoint inhibitors, genome-wide CRISPR screen, triple-negative breast cancer, cytotoxic T cells

## Abstract

Cancer immunotherapy works through the interplay between immune and cancer cells. Particularly, interactions between cytotoxic T lymphocytes (CTLs) and cancer cells, such as *PDCD1* (PD-1) and *CD274* (PD-L1), are crucial for removing cancer cells. However, immune checkpoint inhibitors targeting these interactions are effective only to a subset of patients, requiring the development of novel immunotherapy drugs with novel targets.

Genome-wide clustered regularly interspaced short palindromic repeats (CRISPR) screening in either cancer or immune cells has been used to discover regulators of immune cell function as immunotherapeutic targets. However, the method has two main limitations. First, performing CRISPR screens in one cell type alone makes it difficult to identify essential intercellular interactions due to the focus on single genes instead of interactions. Second, pooled screening is associated with high noise levels. Therefore, we propose intercellular CRISPR screens, which perform genome-wide CRISPR screening in every interacting cell type to discover intercellular interactions as immunotherapeutic targets.

Intercellular CRISPR screens use two individual genome-wide CRISPR screens one each in immune and cancer cells to evaluate intercellular interactions that are crucial for killing cancer cells. We used two publicly available genome-wide CRISPR screening datasets obtained while triple-negative breast cancer (TNBC) cells and CTLs were interacting. We analyzed 4825 interactions between 1391 ligands and receptors on TNBC cells and CTLs to assess the effects of intercellular interactions on CTL function by incorporating both CRISPR datasets and the expression levels of ligands and receptors.

Our results showed that intercellular CRISPR screens discovered targets of approved drugs, a few of which were not identifiable using single datasets. To quantitatively evaluate the method’s performance, we used data for cytokines and costimulatory molecules because they constitute the majority of immunotherapeutic targets. Combining both CRISPR datasets improved the F1 score of discovering these genes relative to using single CRISPR datasets by more than twice.

Our results indicate that intercellular CRISPR screens can identify novel immune-oncology targets that were not obtained using individual CRISPR screens. The pipeline can be extended to other cancer and immune cell types, such as natural killer cells, to identify important intercellular interactions as potential immunotherapeutic targets.
