## Supplementary Table 1 for "Intercellular CRISPR Screens Enhance the Discovery of Cancer Immunotherapy Targets"

### Sheet: The number of approved drugs
Type	The number of approved drugs	The number of approved drugs with target information	The number of approved drugs with target classes
Non-cancer drugs	3986	2030	1884
Non-IO drugs	174	149	146
IO drugs	47	36	32

### Sheet: The number of target proteins
Type	The number of proteins	The number of proteins with class information
Proteins targeted by non-cancer drugs only	2582	1508
Proteins targeted by non-IO drugs	237	205
Proteins targeted by IO drugs	27	21
Proteins targeted by both IO and non-IO drugs	18	16
