## Supplementary Table 3 for "Intercellular CRISPR Screens Enhance the Discovery of Cancer Immunotherapy Targets"

### Sheet: Sheet1
Drug type	Drugs	Drug targets	Interaction partners of drug targets	Target cell types	Effect	The number of ligand-receptor interactions
Drugs approved for TNBC	Pembrolizumab	Pdcd1	Cd274	CTLs	CTL-suppressive	1
	Atezolizumab	Cd274	Pdcd1	TNBC cells	CTL-suppressive
Drugs approved for other cancer types	Ipilimumab	Ctla4	Cd80, Cd86	CTLs	CTL-suppressive	2
	Peginterferon alfa-2b	Ifnar1, Ifnar2	Ifna2	CTLs, TNBC cells	CTL-activating	4
	Interferon alfa-2b
	Aldesleukin	Il2ra, Il2rb, Il2rg	Il2	CTLs	CTL-activating	3
Drug candidates in phase III clinical trials for cancer	Relatlimab	Lag3	Clec4g, Fgl1, H2-Aa, H2-Ab1, H2-DMa, H2-DMb1, H2-DMb2, H2-Eb1, H2-Eb2	CTLs	CTL-suppressive	9
	Tiragolumab	Tigit	Nectin2, Nectin3, Pvr	CTLs	CTL-suppressive	3
	Sabatolimab	Havcr2	Ceacam1, Lgals9	CTLs	CTL-suppressive	2
	Bintrafusp alfa	Tgfb1, Tgfb2, Tgfb3	Tgfbr1, Tgfbr2	CTLs	CTL-suppressive	6
	Utomilumab	Tnfrsf9	Tnfsf9	CTLs	CTL-activating	1
	GSK3359609	Icos	Icol	CTLs	CTL-activating	1
	Interferon gamma-1b	Ifngr1, Ifngr2	Ifng	TNBC cells	CTL-activating	2
	Pegilodecakin	Il10	Il10ra, Il10rb	TNBC cells	CTL-activating	2
	TNFerade	Tnf	Tnfrsf1a, Tnfrsf1b	CTLs	CTL-activating	2
Total						38
